# Did *Caenorhabditis* nematodes recycle transposons to fight pathogens?

**DOI:** 10.1101/2022.01.28.478163

**Authors:** Zixin Li, Christian Rödelsperger

## Abstract

Animal genomes consist largely of sequences derived from transposons which were previously considered as junk DNA and active transposons can even be deleterious for organismal fitness. Nevertheless, the huge pool of transposon-derived sequences also forms the raw material for molecular innovations. Here, we follow up on the incidental finding of a transposon-derived DNA binding domain in a subset of F-box genes in *Caenorhabditis elegans*. Based on phylogenetic analysis, we show that a single gene fusion followed by individual losses explains most members of this novel gene family. Phylogenomic data of available *Caenorhabditis* genomes allowed us to trace this fusion event to the ancestor of the Elegans group. Additional homology searches suggest endogenous *Mariner* transposons as the likely source of the coopted sequence. Further bioinformatic characterization of different F-box families by Gene Ontology analysis, gene module comparisons, and literature research identified first evidence that some F-box genes might be involved in innate immunity, as it had been proposed previously based on adaptive signatures of molecular evolution. Specifically, the F-box gene *fbxa-158* contains one of the transposon-derived domains and was shown to interact with the components of the intracellular pathogen response machinery targeting Microsporidia and viruses. Thus, cooption of transposon-derived sequences likely contributed to the adaptive evolution of the F-box superfamily in *Caenorhabditis* nematodes.

**Significance statement:** When considering transposons as genomic junk or selfish elements that are detrimental for organismal fitness, we often neglect the potential of transposon-derived sequences as a source of molecular innovation. Here, we characterize a case where a transposon-derived sequence has been coopted by one of the largest and fastest evolving gene superfamilies in *Caenorhabditis* nematodes which include the model organism *C. elegans*. The resulting chimeric gene family has been stably maintained for about 20 million years and bioinformatic analysis reveals first evidence for potential functions in innate immunity. Thus, strong evolutionary pressure might have forced *Caenorhabditis* nematodes to recycle transposons in order to fight pathogens.
