## Supplemental Material - Table S1 for "Did *Caenorhabditis* nematodes recycle transposons to fight pathogens?"

### Sheet: A1
bath-28
C52E2.5
F31E9.3
F40D4.12
F42G2.2
F47H4.2
F58E2.3
F58E2.4
fbxa-1
fbxa-10
fbxa-100
fbxa-102
fbxa-103
fbxa-104
fbxa-105
fbxa-106
fbxa-107
fbxa-108
fbxa-11
fbxa-111
fbxa-113
fbxa-114
fbxa-115
fbxa-116
fbxa-118
fbxa-12
fbxa-120
fbxa-127
fbxa-13
fbxa-135
fbxa-136
fbxa-138
fbxa-14
fbxa-140
fbxa-147
fbxa-15
fbxa-151
fbxa-164
fbxa-176
fbxa-19
fbxa-2
fbxa-20
fbxa-211
fbxa-219
fbxa-25
fbxa-26
fbxa-28
fbxa-29
fbxa-3
fbxa-30
fbxa-31
fbxa-32
fbxa-35
fbxa-36
fbxa-37
fbxa-38
fbxa-39
fbxa-4
fbxa-40
fbxa-41
fbxa-42
fbxa-43
fbxa-44
fbxa-45
fbxa-47
fbxa-48
fbxa-5
fbxa-51
fbxa-53
fbxa-54
fbxa-55
fbxa-59
fbxa-60
fbxa-61
fbxa-62
fbxa-63
fbxa-64
fbxa-65
fbxa-66
fbxa-67
fbxa-7
fbxa-73
fbxa-74
fbxa-76
fbxa-77
fbxa-78
fbxa-79
fbxa-80
fbxa-81
fbxa-82
fbxa-84
fbxa-85
fbxa-86
fbxa-88
fbxa-89
fbxa-9
fbxa-90
fbxa-92
fbxa-94
fbxa-95
fbxa-96
fbxa-98
fbxa-99
fog-2
ftr-1
K10G4.10
K10G4.5
R05C11.2
R10E8.3
R10E8.6
T06E6.15
T08E11.1
Y20C6A.1
Y22D7AR.2
Y54F10BM.20
Y6G8.2
Y82E9BL.18
ZK250.13

### Sheet: A2
fbxa-163
fbxa-184
fbxa-192
Y37H2A.7
fbxa-174
fbxa-158
fbxa-142
fbxa-170
fbxa-171
fbxa-183
fbxa-167
Y9C9A.8
fbxa-165
fbxa-215
fbxa-206
fbxa-143
fbxa-179
fbxa-202
fbxa-196
fbxa-153
fbxa-224
fbxa-190
fbxa-222
fbxa-152
fbxa-189
fbxa-194
fbxa-213
fbxa-169
fbxa-210
fbxa-188

### Sheet: B
fbxb-108
fbxb-71
fbxb-71
sdz-10
fbxb-57
fbxb-57
fbxb-105
fbxb-19
fbxb-16
F21D9.1
fbxb-106
fbxb-106
fbxb-115
fbxb-82
C47F8.1
sdz-9
T05F1.13
F34D6.1
fbxb-93
fbxb-7
F15A4.2
fbxb-50
Y39A1A.16
F07E5.13
fbxb-60
T02H6.5
fbxb-33
fbxb-3
fbxb-111
K06H7.2
fbxb-44
fbxb-35
fbxb-8
fbxb-75
fbxb-34
fbxb-31
fbxb-54

### Sheet: others
	Protein domain configuration
Y75B12B.1	GPCR+HTH
Y47H9C.12	HTH
Y37H2A.12	F-box + HTH
fbxa-154	FTH + HTH
fbxa-155	FTH + HTH
fbxa-156	FTH + HTH
fbxa-157	FTH + HTH
fbxa-166	FTH + HTH
fbxa-172	FTH + HTH
fbxa-185	FTH + HTH
fbxa-197	FTH + HTH
fbxa-201	HTH
fbxa-214	FTH + HTH
fbxa-216	FTH + HTH
fbxa-218	FTH + HTH
fbxa-220	FTH + HTH
fbxa-221	FTH + HTH
